## Supplementary material for "Robust and accessible in situ sequencing with an open-source automated sequencer": Table S2

### Sheet: Fluidics Hardware
Item	Supplier	Part Number	minimum required	Unit Price	Total cost
Peristaltic Pump 4 Channel*	Masterflex	MFLX78018-10/MFLX78018-20	1	3640	3640
MUX Switch Distributor	Darwin Fluidics	LVF-MUX-D-12	2	3706	7412
6-Channel degasser (degasi plus classic)	Biotech fluidics	00036356-A	2	3625.2	7250.4
					18302.4
* original pump ismatec ISM930C discontinued

### Sheet: Imaging chamber (Bioptechs)
Item	Supplier	part number	price	UOM	minimum required	Total cost
Tri-imaging chamber base plate	Bioptechs	200903-03	7671.8	ea	1	7671.8
Imaging chamber top	Bioptechs	200903-1616	987.6	ea	3	2962.8
Sample prep base	Bioptechs	91603-0302	2100	ea	3	6300
Sample prep top	Bioptechs	91603-1616	950	ea	3	2850
non-coated microaqueduct slide for sample prep chamber	Bioptechs	130119-5-200903-NC	442.75	5pk	1	442.75
ITO perfusion slides	Bioptechs	130119-5-200903	552.45	5pk	1	552.45
Silicone gaskets upper 0.75mm	Bioptechs	1907-R22982B-750	37.32	5pk	2	74.64
silicone gaskets perfusion 0.25mm (0.5mm and 0.75mm variants also available and tested)	Bioptechs	1907-R22982A-250	37.32	5pk	2	74.64
Delta T dish controller	Bioptechs	0420-4-03	3171	ea	3	9513
						30442.1

### Sheet: Fluidics System Consumables
Item	Supplier	part number	price	UOM	Minimum required	total cost
VacuTight™ Ferrule ETFE 1/16 Red	Idex	P-840	1.73	ea	67	115.91
VacuTight™ Fittings 1/4-28, 1/16"	Cole parmer	EW-02017-61	11.2	ea	67	750.4
PharMed BPT pump tubing orange/yellow	vwr	MFLX95723-18	128	12/pk	1	128
soft to hard wall tubing adaptor (0.5mm tubing)	idex	p-794	28.2	ea	6	169.2
0.5mm ID fluidics tubing	idex	1516xl	245.89	100ft	1	245.89
1mm ID fluidics tubing	idex	1517L	147.55	50ft	1	147.55
bulkhead union assembly	idex	p-441	20.5	ea	6	123
4 way splitter (cross assembly)	idex	p-722	52.68	ea	1	52.68
Masterflex® Ismatec® Pump Tubing, 3-Stop Microbore, PharMed® BPT, Avantor®, Pump Tubing, 3-Stop, PharMed® BPT, 0.51 mm ID; 12/PK, PharMed® BPT, 0.51 mm (0.02"), 406 mm (16"), Orange/yellow, 18	VWR	MFLX95714-18	154	12/pk	1	154
						1556.95

### Sheet: Other Consumables
Item	Supplier	Cat no	Description
Grace sticky ports	Grace biolabs	460003	Optional, for sealing reaction chambers during heated incubations in the library prep process
A+ slides	nexterion	1064875	Standard non-frosted, positively-charged slides for tissue
